# Hymenoptera (Insecta) telomerase RNAs switched to plant/ciliate-like biogenesis

**DOI:** 10.1101/2022.10.19.512496

**Authors:** Petr Fajkus, Matej Adamik, Andrew D.L. Nelson, Agata M. Kilar, Michal Franek, Michal Bubenik, Radmila Frydrychova Capkova, Alena Votavova, Eva Sykorova, Jiri Fajkus, Vratislav Peska

## Abstract

In contrast to the catalytic subunit of telomerase, its RNA subunit (TR) is highly divergent in size, sequence and biogenesis pathways across eukaryotes. Current views on TR evolution assume a common origin of TRs transcribed with RNA polymerase II in Opisthokonta (the supergroup including Animalia and Fungi) and Trypanosomida on one hand, and TRs transcribed with RNA polymerase III under the control of type 3 promoter, found in TSAR and Archaeplastida supergroups (including e.g., ciliates and Viridiplantae taxa, respectively). Here we focus on unknown TRs in one of the largest Animalia order - Hymenoptera (Arthropoda) with more than 300 available representative genomes. Using a combination of bioinformatic and experimental approaches, we identify their TRs. In contrast to the presumed type of TRs (H/ACA box snoRNAs transcribed with RNA Polymerase II) corresponding to their phylogenetic position, we find here short TRs of the snRNA type, likely transcribed with RNA polymerase III under the control of the type 3 promoter. The newly described insect TRs thus question the hitherto assumed monophyletic origin of TRs across Animalia and point to an evolutionary switch in TR type and biogenesis that was associated with the divergence of Arthropods.

**Graphical abstract:** 
