## Supplementary Table S1 for "Hymenoptera (Insecta) telomerase RNAs switched to plant/ciliate-like biogenesis"

### Sheet: Table_S1
Table S1: Summary of TR/telomere motif prediction: Species, in which we falied with TR/telomere motif predictions are highlited in red. Telomere motifs were predicted primarily based on TRFi analysis, corresponding TR template and previous studies (Lukhtanov, 2022) and (Zhou, 2022) - which exploited primarily chromsome level assembiles for telomere motif predictions. Conversely, independently pre…
Hymenoptera phylogeny					Genome Assebmly			Telomere motif prediction and validation (TRFi/TR template/Published)
Superfamily	Family	Subfamily	Tribe	Species	Accession	Llevel	Date	Predicted motif	TRFi	TR (template)	Independent prediction	TR accession	type 3 promoter in TR
Apoidea	Apidae	Apinae	Meliponini	Tetragonula carbonaria	GCA_010645115.1	Contig	2020-02-14	TTTAGGTTAGG	ok	ok		BK062014	ok
				Tetragonula clypearis	GCA_010645135.1	Contig	2020-02-14	TTTAGGTTAGG	ok	ok		BK062015	ok
				Tetragonula davenporti	GCA_010645165.1	Contig	2020-02-14	TTTAGGTTAGG	ok	ok		BK062016	ok
				Tetragonula hockingsi	GCA_010645185.1	Contig	2020-02-14	TTTAGGTTAGG	ok	ok		BK062017	ok
				Tetragonula mellipes	GCA_011634685.1	Contig	2020-03-23	TTTAGGTTAGG	ok	ok		BK062018	ok
				Heterotrigona itama	GCA_903986555.1	Scaffold	2021-09-22	TTTAGGTTAGG	ok	ok		BK062019	ok
				Lepidotrigona ventralis hoosana	GCA_002806875.1	Scaffold	2017-12-04	TTTAGGTTAGG	ok	ok		BK062020	ok
				Frieseomelitta varia	GCF_011392965.1	Scaffold	2020-03-17	TTAGGTTTGGG	ok	ok		BK062021	ok
				Melipona quadrifasciata	GCA_001276565.1	Scaffold	2015-09-04	TTTAGGTTAGG	ok	ok		BK062022	ok
			Ctenoplectrini	Ctenoplectra terminalis	GCA_019453375.1	Scaffold	2021-08-05	TTAGGTTGGGC	NA	ok		BK062023	ok
			Anthophorini	Habropoda laboriosa	GCF_001263275.1	Scaffold	2015-08-13	TTAGG	ok	ok		BK062024	ok
			Bombini	Bombus balteatus	GCA_019201815.1	Contig	2021-07-13	TTAGGTTGGGG	ok	ok		BK062025	ok
				Bombus bifarius	GCF_011952205.1	Scaffold	2020-04-03	TTAGGTTGGGG	ok	ok		BK062026	ok
				Bombus breviceps	GCA_014825925.1	Chromosome	2020-10-02	TTAGGTTGGGG	ok	ok		BK062027	ok
				Bombus campestris	GCA_905333015.2	Chromosome	2021-11-25	TTAGGTTGGGG	ok	ok	(Lukhtanov, 2022)	BK062028	ok
				Bombus confusus	GCA_014737475.1	Scaffold	2020-09-25	TTAGGTTGGGG	ok	ok		BK062029	ok
				Bombus consobrinus	GCA_014737455.1	Scaffold	2020-09-25	TTAGGTTGGGG	ok	ok		BK062030	ok
				Bombus cullumanus	GCA_014737535.1	Scaffold	2020-09-25	TTAGGTTGGGG	ok	ok		BK062031	ok
				Bombus difficillimus	GCA_014737525.1	Scaffold	2020-09-25	TTAGGTTGGGG	ok	ok		BK062032	ok
				Bombus haemorrhoidalis	GCA_014825975.1	Chromosome	2020-10-02	TTAGGTTGGGG	ok	ok		BK062033	ok
				Bombus hortorum	GCA_905332935.1	Chromosome	2021-03-19	TTAGGTTGGGG	ok	ok	(Lukhtanov, 2022)	BK062034	ok
				Bombus hypnorum	GCA_911387925.1	Chromosome	2021-07-21	TTAGGTTGGGG	ok	ok	(Lukhtanov, 2022)	BK062035	ok
				Bombus ignitus	GCA_014825875.1	Chromosome	2020-10-02	TTAGGTTGGGG	ok	ok		BK062036	ok
				Bombus impatiens	GCF_000188095.3	Scaffold	2011-09-22	TTAGGTTGGGG	ok	ok		BK062037	ok
				Bombus opulentus	GCA_014737405.1	Scaffold	2020-09-24	TTAGGTTGGGG	ok	ok		BK062038	ok
				Bombus pascuorum	GCA_905332965.1	Chromosome	2021-03-19	TTAGGTTGGGG	ok	ok	(Lukhtanov, 2022)	BK062039	ok
				Bombus picipes	GCA_014737485.1	Scaffold	2020-09-25	TTAGGTTGGGG	ok	ok		BK062040	ok
				Bombus polaris	GCA_014737335.1	Scaffold	2020-09-24	TTAGGTTGGGG	ok	ok		BK062041	ok
				Bombus pratorum	GCA_930367275.1	Chromosome	2022-02-13	TTAGGTTGGGG	ok	ok	(Lukhtanov, 2022)	BK062042	ok
				Bombus pyrosoma	GCF_014825855.1	Chromosome	2020-10-02	TTAGGTTGGGG	ok	ok		BK062043	ok
				Bombus sibiricus	GCA_014737505.1	Scaffold	2020-09-25	TTAGGTTGGGG	ok	ok		BK062044	ok
				Bombus skorikovi	GCA_014737355.1	Scaffold	2020-09-24	TTAGGTTGGGG	ok	ok		BK062045	ok
				Bombus soroeensis	GCA_014737365.1	Scaffold	2020-09-24	TTAGGTTGGGG	ok	ok		BK062046	ok
				Bombus superbus	GCA_014737385.1	Scaffold	2020-09-24	TTAGGG	ok	ok		BK062047	ok
				Bombus sylvestris	GCA_911622165.1	Chromosome	2021-08-04	TTAGGTTGGGC	ok	ok	(Lukhtanov, 2022)	BK062048	ok
				Bombus sylvicola	GCA_019677175.1	Contig	2021-08-18	TTAGGTTGGGG	ok	ok		BK062049	ok
				Bombus terrestris	GCF_000214255.1	Chromosome	2011-06-03	TTAGGTTGGGG	ok	ok		BK062050	ok
				Bombus turneri	GCA_014825825.1	Chromosome	2020-10-02	TTAGGTTGGGG	ok	ok		BK062051	ok
				Bombus vancouverensis nearcticus	GCF_011952275.1	Scaffold	2020-04-03	TTAGGTTGGGG	ok	ok		BK062052	ok
				Bombus vosnesenskii	GCF_011952255.1	Scaffold	2020-04-03	TTAGGTTGGGG	ok	ok		BK062053	ok
				Bombus waltoni	GCA_014737395.1	Scaffold	2020-09-24	TTAGG	ok	ok		BK062054	ok
			Apini	Apis cerana	GCF_001442555.1	Scaffold	2015-11-12	TTAGG	ok	ok		BK062055	ok
				Apis dorsata	GCF_000469605.1	Scaffold	2013-09-24	TTAGG	ok	ok		BK062056	ok
				Apis florea	GCF_000184785.3	Scaffold	2012-12-07	TTAGG	ok	ok		BK062057	ok
				Apis laboriosa	GCF_014066325.1	Scaffold	2020-08-05	TTAGG	ok	ok		BK062058	ok
				Apis mellifera	GCF_003254395.2	Chromosome	2018-09-10	TTAGG	ok	ok	(Lukhtanov, 2022)	BK062059	ok
			Euglossini	Euglossa dilemma	GCA_002201625.1	Scaffold	2017-06-20	TTAGGTTTGGG	NA	ok		BK062060	ok
				Eufriesea mexicana	GCF_001483705.1	Scaffold	2016-05-09	TTAGG	ok	ok		BK062061	ok
		Xylocopinae		Ceratina calcarata	GCF_001652005.1	Scaffold	2016-05-25	TTAGG	ok	ok		BK062062	ok
				Ceratina japonica	GCA_019453355.1	Scaffold	2021-08-05	TTAGG	NA	ok		BK062063	ok
				Exoneura robusta	GCA_019453415.1	Scaffold	2021-08-05	TTAGG	NA	ok		BK062064	ok
				Exoneurella tridentata	GCA_019453975.1	Scaffold	2021-08-05	TTAGG	NA	ok	(Lukhtanov, 2022)	BK062065	ok
		Nomadinae		Nomada fabriciana	GCA_907165295.1	Chromosome	2021-05-17	TTAGG	ok	ok		BK062066	ok
	Megachilidae			Osmia bicornis bicornis	GCF_907164935.1	Chromosome	2021-05-17	TTAGG	ok	ok		BK062067	ok
				Osmia lignaria	GCF_012274295.1	Contig	2020-04-13	TTAGG	ok	ok		BK062068	ok
				Anthidium xuezhongi	GCA_022405125.1	Chromosome	2022-03-04	TTAGGG	ok	ok		BK062069	ok
				Stelis phaeoptera	GCA_943735885.1	Chromosome	2022-06-24	TTAGG(G)	ok	ok		BK062070	ok
				Megachile rotundata	GCF_000220905.1	Scaffold	2011-07-19	TTAGG	ok	ok		BK062071	ok
	Halictidae			Lasioglossum albipes	GCA_000346575.1	Scaffold	2013-10-08	TTAGG	ok	ok		BK062072	ok
				Lasioglossum baleicum	GCA_022376115.1	Scaffold	2022-02-23	TTAGG	ok	ok		BK062073	ok
				Lasioglossum lativentre	GCA_916610255.1	Chromosome	2021-10-01	TTAGGTCTGGG	ok	ok	(Lukhtanov, 2022)	BK062074	ok
				Lasioglossum morio	GCA_916610235.2	Chromosome	2022-01-24	TTAGG	ok	ok	(Lukhtanov, 2022)	BK062075	ok
				Lasioglossum pauxillum	GCA_933228785.1	Chromosome	2022-03-23	TTAGG	NA	ok	(Lukhtanov, 2022)	BK062076	ok
				Megalopta genalis	GCF_011865705.1	Scaffold	2020-04-01	TTATGTCAAGG	ok	ok		BK062077	ok
				Nomia melanderi	GCF_003710045.1	Scaffold	2018-11-02	TTAGGTCTTGG	ok	ok		BK062078	ok
				Dufourea novaeangliae	GCF_001272555.1	Scaffold	2015-08-21	TTAGGTCTGGG	ok	ok		BK062079	ok
				Seladonia tumulorum	GCA_913789895.3	Chromosome	2022-02-09	TTAGGG	ok	ok	(Lukhtanov, 2022)	BK062080	ok
				Sphecodes monilicornis	GCA_913789915.3	Chromosome	2022-02-09	TTAGGTCTGGG	ok	ok	(Lukhtanov, 2022)	BK062081	ok
	Colletidae			Colletes gigas	GCF_013123115.1	Scaffold	2020-05-19	TTAGGTCTGGG	ok	ok		BK062082	ok
	Andrenidae			Andrena dorsata	GCA_929108735.1	Chromosome	2022-02-09	TTAGTTTGGG	ok	ok	(Lukhtanov, 2022)	BK062083	ok
				Andrena haemorrhoa	GCA_910592295.1	Chromosome	2021-07-07	TTAGGTCTGGG	ok	ok	(Lukhtanov, 2022)	BK062084	ok
				Andrena hattorfiana	GCA_944738655.1	Chromosome	2022-07-13	TTAGTCTTGGG	ok	ok		BK062085	ok
				Andrena minutula	GCA_929113495.1	Chromosome	2022-02-09	TTAGGG	ok	ok	(Lukhtanov, 2022)	BK062086	ok
	Melittidae			Macropis europaea	GCA_916610135.2	Chromosome	2022-01-09	TTAGGTTGGG	ok	ok	(Lukhtanov, 2022 - mixed TTAGG and TTGGG)	BK062087	ok
	Crabronidae			Pemphredon lugubris	GCA_933228935.1	Chromosome	2022-03-23	TCTGGG	ok	ok	(Lukhtanov, 2022)	BK062088	ok
				Mimumesa dahlbomi	GCA_917499265.2	Chromosome	2022-01-09	TTAGG	ok	ok	(Lukhtanov, 2022)	BK062089	ok
				Ectemnius continuus	GCA_910591665.1	Chromosome	2021-07-07	TTAGGTCTGGG	ok	ok	(Lukhtanov, 2022)	BK062090	ok
				Ectemnius lituratus	GCA_910593735.2	Chromosome	2022-02-09	TTAGGTCTGGG	ok	ok	(Lukhtanov, 2022)	BK062091	ok
				Nysson spinosus	GCA_910591585.1	Chromosome	2021-07-07	TTAGGTCTGGG	ok	ok	(Lukhtanov, 2022)	BK062092	ok
				Cerceris rybyensis	GCA_910591515.1	Chromosome	2021-07-07	TTAGGTCTGGG	ok	ok	(Lukhtanov, 2022)	BK062093	ok
	Ampulicidae			Ampulex compressa	GCA_019049445.1	Scaffold	2021-06-28	unknown	NA	NP
Formicoidea				Acromyrmex charruanus	GCA_017607545.1	Scaffold	2021-03-29	TTAGG	ok	ok		BK062219	ok
				Acromyrmex echinatior	GCA_000204515.1	Scaffold	2011-05-03	TTAGG	ok	ok		BK062220	ok
				Acromyrmex heyeri	GCA_017607565.1	Scaffold	2021-03-29	TTAGG	ok	ok		BK062221	ok
				Acromyrmex insinuator	GCA_017607455.1	Scaffold	2021-03-29	TTAGG	ok	ok		BK062222	ok
				Aphaenogaster ashmeadi	GCA_003063805.1	Scaffold	2018-04-23	TTAGG	ok	ok		BK062223	ok
				Aphaenogaster floridana	GCA_003063835.1	Scaffold	2018-04-23	TTAGG	ok	ok		BK062224	ok
				Aphaenogaster fulva	GCA_003063765.1	Scaffold	2018-04-23	TTAGG	ok	ok		BK062225	ok
				Aphaenogaster miamiana	GCA_003063725.1	Scaffold	2018-04-23	TTAGG	ok	ok		BK062226	ok
				Aphaenogaster picea	GCA_003063865.1	Scaffold	2018-04-23	TTAGG	ok	ok		BK062227	ok
				Aphaenogaster rudis	GCA_003063815.1	Scaffold	2018-04-23	TTAGG	ok	ok		BK062228	ok
				Atta colombica	GCA_001594045.1	Scaffold	2016-03-25	TTAGG	ok	ok		BK062229	ok
				Atta texana	GCA_004480015.1	Scaffold	2019-03-27	TTAGG	ok	ok		BK062230	ok
				Camponotus floridanus	GCA_003227725.1	Scaffold	2018-06-14	TTAGG	ok	ok		BK062231	ok
				Camponotus pennsylvanicus	GCA_023638675.1	Contig	2022-06-02	TTAGG	ok	ok		BK062232	ok
				Cardiocondyla obscurior	GCA_019399895.1	Scaffold	2021-07-29	TTAGG	ok	ok		BK062233	ok
				Cataglyphis hispanica	GCA_021464445.1	Chromosome	2022-01-19	TTAGG	ok	ok		BK062234	ok
				Cataglyphis niger	GCA_004329405.1	Scaffold	2019-03-06	TTAGG	ok	ok		BK062235	ok
				Crematogaster levior	GCA_901521435.1	Scaffold	2019-07-16	TTAGG	ok	ok		BK062236	ok
				Cyphomyrmex costatus	GCA_001594065.1	Scaffold	2016-03-25	TTAGG	ok	ok		BK062237	ok
				Dinoponera quadriceps	GCA_001313825.1	Scaffold	2015-10-13	TTAGG	ok	ok		BK062238	ok
				Eciton burchellii	GCA_020341155.1	Scaffold	2021-10-07	TTAGG	ok	ok		BK062239	ok
				Formica aquilonia x Formica polyctena	GCA_907163055.1	Contig	2021-05-15	TTAGG	ok	ok		BK062240	ok
				Formica exsecta	GCA_003651465.1	Scaffold	2018-10-15	TTAGG	ok	ok		BK062241	ok
				Formica selysi	GCA_009859135.1	Chromosome	2020-01-14	TTAGG	ok	ok		BK062242	ok
				Harpegnathos saltator	GCA_003227715.2	Scaffold	2018-06-14	TTAGG	ok	ok		BK062243	ok
				Lasius niger	GCA_001045655.1	Scaffold	2015-07-02	TTAGG	ok	ok		BK062244	ok
				Linepithema humile	GCA_000217595.1	Scaffold	2011-06-10	TTAGG	ok	ok		BK062245	ok
				Monomorium pharaonis	GCA_013373865.2	Chromosome	2020-08-14	TTAGG	ok	ok		BK062246	ok
				Nylanderia fulva	GCA_005281655.2	Scaffold	2019-05-13	TTAGG	ok	ok		BK062247	ok
				Odontomachus brunneus	GCA_010583005.1	Scaffold	2020-02-13	TTAGG	ok	ok		BK062248	ok
				Ooceraea biroi	GCA_003672135.1	Chromosome	2018-10-23	TTAGG	ok	ok		BK062249	ok
				Pogonomyrmex barbatus	GCA_000187915.1	Scaffold	2011-02-04	TTAGG	ok	ok		BK062250	ok
				Pogonomyrmex californicus	GCA_024349325.1	Scaffold	2022-07-20	TTAGG	ok	ok		BK062251	ok
				Pseudoatta argentina	GCA_017607525.1	Scaffold	2021-03-29	TTAGG	ok	ok		BK062252	ok
				Pseudomyrmex concolor	GCA_014839585.1	Scaffold	2020-09-30	TTAGG	ok	ok		BK062253	ok
				Pseudomyrmex cubaensis	GCA_014825685.1	Scaffold	2020-09-30	TTAGG	ok	ok		BK062254	ok
				Pseudomyrmex dendroicus	GCA_014825645.1	Scaffold	2020-09-30	TTAGG	ok	ok		BK062255	ok
				Pseudomyrmex elongatus	GCA_014825605.1	Scaffold	2020-09-30	TTAGG	ok	ok		BK062256	ok
				Pseudomyrmex flavicornis	GCA_014825475.1	Scaffold	2020-09-30	TTAGG	ok	ok		BK062257	ok
				Pseudomyrmex gracilis	GCA_002006095.1	Scaffold	2017-02-23	TTAGG	ok	ok		BK062258	ok
				Pseudomyrmex pallidus	GCA_014825455.1	Scaffold	2020-09-30	TTAGG	ok	ok		BK062259	ok
				Pseudomyrmex sp. PSW-54	GCA_014825495.1	Scaffold	2020-09-30	TTAGG	NA	ok		BK062260	ok
				Solenopsis fugax	GCA_003595255.1	Scaffold	2018-09-25	TTAGG	NA	ok		BK062261	ok
				Solenopsis invicta	GCA_016802725.1	Chromosome	2021-02-03	TTAGG	NP	ok		BK062262	ok
				Temnothorax curvispinosus	GCA_003070985.1	Scaffold	2018-04-24	TTAGG	ok	ok		BK062263	ok
				Temnothorax longispinosus	GCA_004794745.1	Scaffold	2019-04-15	TTAGG	ok	ok		BK062264	ok
				Tetramorium alpestre	GCA_021460005.1	Scaffold	2022-01-13	TTAGG	ok	ok		BK062265	ok
				Tetramorium bicarinatum	GCA_928718305.1	Chromosome	2022-02-02	TTAGG	ok	ok		BK062266	ok
				Tetramorium immigrans	GCA_011636585.1	Scaffold	2020-03-23	TTAGG	ok	ok		BK062267	ok
				Tetramorium parvispinum	GCA_011638315.1	Scaffold	2020-03-23	TTAGG	NA	ok		BK062268	ok
				Tetramorium simillimum	GCA_011636635.1	Scaffold	2020-03-23	TTAGG	NA	ok		BK062269	ok
				Trachymyrmex cornetzi	GCA_001594075.2	Scaffold	2016-03-25	TTAGG	ok	ok		BK062270	ok
				Trachymyrmex septentrionalis	GCA_001594115.1	Scaffold	2016-03-25	TTAGG	ok	ok		BK062271	ok
				Trachymyrmex zeteki	GCA_001594055.1	Scaffold	2016-03-31	TTAGG	ok	ok		BK062272	ok
				Vollenhovia emeryi	GCA_000949405.1	Scaffold	2015-03-06	TTAGG	ok	ok		BK062273	ok
				Wasmannia auropunctata	GCA_000956235.1	Scaffold	2015-03-17	TTAGG	ok	ok		BK062274	ok
Pompiloidea				Anoplius nigerrimus	GCA_914767735.1	Chromosome	2021-09-16	TTAGGTCTGGG	ok	ok	(Lukhtanov, 2022)	BK062094	ok
Vespoidea				Ancistrocerus nigricornis	GCA_916049575.1	Chromosome	2021-09-18	TTTGGGTCTGGG	ok	ok	(Lukhtanov, 2022)	BK062095	ok
				Dolichovespula media	GCA_911387685.1	Chromosome	2021-07-22	TTGCGTCTGGG	ok	ok	(Lukhtanov, 2022)	BK062096	ok
				Dolichovespula saxonica	GCA_911387935.1	Chromosome	2021-07-21	TTGCGTCTGGG	ok	ok		BK062097	ok
				Dolichovespula sylvestris	GCA_918808275.2	Chromosome	2022-01-09	TTGCGTCTGGG	NA	ok	(Lukhtanov, 2022)	BK062098	ok
				Mischocyttarus mexicanus	GCA_023678845.1	Scaffold	2022-06-08	TTGCGTCAGGG	ok	ok		BK062099	ok
				Metapolybia cingulata	GCA_020726625.1	Scaffold	2021-11-02	TTGCGTCAGGG	ok	ok		BK062100	ok
				Polistes canadensis	GCF_001313835.1	Scaffold	2015-10-13	TTGCGTCAGGG	ok	ok		BK062101	ok
				Polistes dominula	GCF_001465965.1	Scaffold	2015-12-14	TTGCGTCAGGG	ok	ok		BK062102	ok
				Polistes exclamans	GCA_023678865.1	Scaffold	2022-06-08	TTGCGTCAGGG	ok	ok		BK062103	ok
				Polistes dorsalis	GCA_010416905.1	Scaffold	2020-02-11	TTGCGTCAGGG	ok	ok		BK062104	ok
				Polistes fuscatus	GCF_010416935.1	Scaffold	2020-02-11	TTGCGTCAGGG	ok	ok		BK062105	ok
				Polistes metricus	GCA_010416925.1	Scaffold	2020-02-11	TTGCGTCAGGG	ok	ok		BK062106	ok
				Polybia occidentalis	GCA_020726605.1	Scaffold	2021-11-02	TTGCGTCAGGG	NA	ok		BK062107	ok
				Vespa crabro	GCF_910589235.1	Chromosome	2022-02-09	TTGCGTCAGGG	ok	ok	(Lukhtanov, 2022)	BK062108	ok
				Vespa mandarinia	GCF_014083535.2	Contig	2020-08-06	TTGCGTCAGGG	NA	ok		BK062109	ok
				Vespa velutina	GCF_912470025.1	Chromosome	2021-08-14	TTGCGTCTGGG	ok	ok	(Lukhtanov, 2022)	BK062110	ok
				Vespula germanica	GCA_905340365.1	Chromosome	2021-03-25	TTGCGTCTGGG	ok	ok	(Lukhtanov, 2022)	BK062111	ok
				Vespula pensylvanica	GCF_014466175.1	Chromosome	2020-09-09	TTGCGTCTGGG	ok	ok		BK062112	ok
				Vespula vulgaris	GCA_905475345.1	Chromosome	2021-04-15	TTGCGTCTGGG	ok	ok	(Lukhtanov, 2022)	BK062113	ok
Chrysidoidea								unknown	NP	NP
Platygastroidea	Scelionidae			Aneuroscelio sp. ZL-2020	GCA_022817765.1	Scaffold	2022-04-05	TTTTGTTAG	ok	ok		BK062114	ok
				Aradophagus sp. ZL-2020	GCA_022817685.1	Scaffold	2022-04-05	TTTAG	ok	ok		BK062115	ok
				Archaeoteleia sp. ZL-2020	GCA_022817725.1	Scaffold	2022-04-05	TTCGTTAGG	ok	ok		BK062116	ok
				Axea sp. ZL-2020	GCA_022817665.1	Scaffold	2022-04-05	TTTTGTTAG	ok	ok		BK062117	ok
				Baryconus sp. ZL-2020	GCA_022817705.1	Scaffold	2022-04-05	TTTTGTTAG/TTTTTAA	ok	ok		BK062118	ok
				Calliscelio sp. ZL-2020	GCA_022817625.1	Scaffold	2022-04-05	TTTTGTTAG	ok	ok		BK062119	NA
				Calotelea sp. ZL-2020	GCA_022817605.1	Scaffold	2022-04-05	TTTTGTTAG	ok	NP
				Ceratoteleas bidentatus	GCA_022817645.1	Scaffold	2022-04-05	TTTTGTTAG	ok	ok		BK062120	ok
								TTTCGTTAG	ok	ok		BK062121	ok
				Chromoteleia sp. ZL-2020	GCA_022817565.1	Scaffold	2022-04-05	TTTTGTTAG	ok	ok		BK062122	ok
				Cremastobaeus sp. ZL-2020	GCA_022817545.1	Scaffold	2022-04-05	TTTTGTTAG	ok	ok		BK062123	ok
				Dichoteleas sp. ZL-2020	GCA_022817525.1	Scaffold	2022-04-05	TTTTGTTAG	ok	NP
				Dicroscelio sp. ZL-2020	GCA_022817505.1	Scaffold	2022-04-05	TTTTGTTAG	ok	ok		BK062124	NA
				Elgonia sp. ZL-2020	GCA_022817485.1	Scaffold	2022-04-05	TTTTGTTAG	ok	ok		BK062125	ok
				Embidobia sp. ZL-2020	GCA_022817465.1	Scaffold	2022-04-05	TTTTGTTAG	ok	ok		BK062126	ok
				Gryon sp. ZL-2020	GCA_022817425.1	Scaffold	2022-04-05	TTTTGTTAG	ok	ok		BK062127	ok
				Habroteleia sp. ZL-2020	GCA_022817445.1	Scaffold	2022-04-05	TTTTGTTAG	ok	ok		BK062128	ok
				Heptascelio sp. ZL-2020	GCA_022817405.1	Scaffold	2022-04-05	TTTTGTTAG	ok	ok		BK062129	ok
				Idris sp. 1 HC-2018	GCA_022817325.1	Scaffold	2022-04-05	TTTTGTTAG	ok	ok		BK062130	ok
				Leptoteleia sp. ZL-2020	GCA_022817305.1	Scaffold	2022-04-05	TTTCGTTAG	ok	ok		BK062131	ok
				Macroteleia sp. ZL-2020	GCA_022817385.1	Scaffold	2022-04-05	unknown	NP	NP
				Mallateleia sp. ZL-2020	GCA_022817365.1	Scaffold	2022-04-05	TTTTGTTAG	ok	ok		BK062132	ok
				Masnerella sp. ZL-2020	GCA_022817265.1	Scaffold	2022-04-05	TTTTGTTAG	ok	ok		BK062133	ok
				Neoscelio sp. ZL-2020	GCA_022817345.1	Scaffold	2022-04-05	TTTCGTTAG	ok	ok		BK062134	ok
								TTTTGTTAG	ok	ok		BK062135	ok
				Neuroscelio doddi	GCA_022817285.1	Scaffold	2022-04-05	TTTGG	ok	ok		BK062136	ok
				Nixonia krombeini	GCA_022817245.1	Scaffold	2022-04-05	TTAGG	ok	ok		BK062137	ok
				Nyleta sp. ZL-2020	GCA_022817225.1	Scaffold	2022-04-05	TTTTGTTAG	ok	ok		BK062138	NA
				Oxyscelio sp. ZL-2020	GCA_022817185.1	Scaffold	2022-04-05	TTTTGTTAG	ok	NP
				Oxyteleia sp. ZL-2020	GCA_022817205.1	Scaffold	2022-04-05	TTTTGTTAG	ok	ok		BK062139	ok
				Palpoteleia sp. ZL-2020	GCA_022817145.1	Scaffold	2022-04-05	TTTTGTTAG	ok	ok		BK062140	NA
				Phoenoteleia sp. ZL-2020	GCA_022817165.1	Scaffold	2022-04-05	TTTTGTTAG	ok	NP
				Platyscelio sp. ZL-2020	GCA_022817125.1	Scaffold	2022-04-05	TTTTGTTAG	ok	ok		BK062141	ok
				Probaryconus sp. ZL-2020	GCA_022817065.1	Scaffold	2022-04-05	TTTTGTTAG	ok	ok		BK062142	ok
				Pseudanteris insignis	GCA_022817105.1	Scaffold	2022-04-05	TTTTGTTAG	ok	ok		BK062143	ok
				Psilanteris sp. ZL-2020	GCA_022817085.1	Scaffold	2022-04-05	TTTTGTTAG	ok	ok		BK062144	ok
								TTTTTGTTAG	ok	ok		BK062145	ok
				Psix sp. ZL-2020	GCA_022817045.1	Scaffold	2022-04-05	TTTTGTTAG	ok	ok		BK062146	ok
								TTTCGTTAG	ok	ok		BK062147	ok
				Scelio sp. ZL-2020	GCA_022816985.1	Scaffold	2022-04-05	unknown	NP	NP
				Sceliomorpha sp. ZL-2020	GCA_022817025.1	Scaffold	2022-04-05	TTAGG	ok	ok		BK062148	ok
				Scelioninae gen. 1 sp. ZL-2020	GCA_022817745.1	Scaffold	2022-04-05	TTTTGTTAG	ok	ok		BK062149	ok
				Scelioninae gen. 2 sp. ZL-2020	GCA_022817585.1	Scaffold	2022-04-05	TTTTGTTAG	ok	ok		BK062150	ok
				Sparasion cullaris	GCA_022817005.1	Scaffold	2022-04-05	TTAGG	ok	ok		BK062151	ok
				Tanaodytes sp. ZL-2020	GCA_022816965.1	Scaffold	2022-04-05	unknown	NP	NP
				Telenomus remus	GCA_020615435.1	Chromosome	2021-11-04	TTTTTGTTA	ok	ok		BK062152	ok
				Trimorus sp. ZL-2020	GCA_022816905.1	Scaffold	2022-04-05	TTTTTGTTA	ok	NP
				Trissoscelio sp. ZL-2020	GCA_022816885.1	Scaffold	2022-04-05	TTTCGTTAG	ok	ok		BK062153	ok
								TTTTGTTAG	ok	ok		BK062154	ok
				Triteleia sp. ZL-2020	GCA_022816945.1	Scaffold	2022-04-05	unknown	NP	NP
	Platygastridae			Amitus sp. ZL-2020	GCA_022817785.1	Scaffold	2022-04-05	TTACGG	ok	ok		BK062155	ok
				Trichacis sp. ZL-2020	GCA_022816925.1	Scaffold	2022-04-05	TTAGG	ok	NP
				Zelostemma sp. ZL-2020	GCA_022816865.1	Scaffold	2022-04-05	TTAGG	ok	ok		BK062156	ok
Cynipoidea								unknown	NP	NP
Chalcidoidea	Aphelinidae			Aphelinus atriplicis	GCA_020882685.1	Chromosome	2021-11-16	TTATTTGGG	ok	ok		BK062157	ok
				Aphelinus certus	GCA_020882725.1	Chromosome	2021-11-17	TTATTTGGG	ok	ok		BK062158	ok
	Encyrtidae			Copidosoma floridanum	GCF_000648655.2	Scaffold	2017-12-12	TTATTGGG	ok	ok		BK062159	ok
	Eupelmidae			Eupelmus annulatus	GCA_900480025.1	Scaffold	2018-07-01	TTATTGGG	ok	ok		BK062160	ok
				Eupelmus urozonus	GCA_900480035.1	Scaffold	2018-07-06	TTATTGGG	ok	ok		BK062161	ok
				Anastatus disparis	GCA_017163975.1	Contig	2021-03-04	TTATTGGG	NA	ok		BK062162	ok
	Eulophidae			Phymastichus_coffea	GCA_024137745.1	Contig	2022-06-30	TTATTGGG	NA	ok		BK062163	ok
	Eurytomidae			Eurytoma adleriae	GCA_900480045.1	Scaffold	2018-12-05	TTATTGGG	ok	ok		BK062164	ok
				Eurytoma brunniventris	GCA_900475205.1	Scaffold	2018-12-05	TTATTGGG	ok	ok		BK062165	ok
				Sycophila sp. Sp_5	GCA_018906775.1	Contig	2021-06-16	TTATTGGG	NA	ok		BK062166	ok
	Mymaridae			Anagrus nilaparvatae	GCA_022575985.1	Contig	2022-03-15	TTAGG	NA	ok		BK062167	ok
	Agaonidae			Ceratosolen fusciceps	GCA_018883505.1	Contig	2021-06-14	TTATTGGGG	NA	ok	(Zhou, 2022)	BK062168	ok
				Ceratosolen solmsi marchali	GCF_000503995.1	Scaffold	2013-12-04	TTATTGGGG	ok	ok	(Zhou, 2022)	BK062169	ok
				Dolichoris vasculosae	GCA_018907195.1	Contig	2021-06-16	TTATTGGG	NA	ok	(Zhou, 2022)	BK062170	ok
				Eupristina koningsbergeri	GCA_018907245.1	Scaffold	2021-06-16	TTATTGGG	NA	ok	(Zhou, 2022)	BK062171	ok
				Platyscapa corneri	GCA_018907185.1	Scaffold	2021-06-16	TTATTGGG	NA	ok		BK062172	ok
				Pleistodontes nigriventris	GCA_903653215.1	Scaffold	2020-06-05	TTATTGGG	ok	ok		BK062173	ok
				Kradibia gibbosae	GCA_018907135.1	Scaffold	2021-06-16	TTATTGGG	NA	ok	(Zhou, 2022)	BK062174	ok
				Sycophaga agraensis	GCA_018906755.1	Contig	2021-06-16	unknown	NA	NP
				Wiebesia pumilae	GCA_018907045.1	Contig	2021-06-16	TTATTGGG	NA	ok		BK062175	ok
	Megastigmidae			Megastigmus dorsalis	GCA_900490025.1	Scaffold	2018-07-01	TTATTGGG	ok	ok		BK062176	ok
				Megastigmus stigmatizans	GCA_900490015.1	Scaffold	2018-07-01	TTATTGGG	ok	ok	(Zhou, 2022)	BK062177	ok
	Ormyridae			Ormyrus nitidulus	GCA_900474335.1	Scaffold	2018-06-30	TTATTGGG	ok	ok	(Zhou, 2022)	BK062178	ok
				Ormyrus pomaceus	GCA_900474385.1	Scaffold	2018-06-30	TTATTGGG	NA	ok		BK062179	ok
	Pteromalidae			Apocrypta bakeri	GCA_018906985.1	Contig	2021-06-16	TTATTGGG	NA	ok	(Lukhtanov, 2022);(Zhou, 2022)	BK062180	ok
				Cecidostiba fungosa	GCA_900474305.1	Scaffold	2018-06-30	TTATTGGG	ok	ok		BK062181	ok
				Cecidostiba semifascia	GCA_900474235.1	Scaffold	2018-06-30	TTATTGGG	ok	ok		BK062182	ok
				Sycobia sp. Sy_11	GCA_018907035.1	Contig	2021-06-16	TTATTGGG	NA	ok	(Zhou, 2022)	BK062183	ok
				Muscidifurax raptorellus	GCA_020010945.1	Contig	2021-09-16	TTATTGGG	NA	ok	(Zhou, 2022)	BK062184	ok
				Nasonia giraulti	GCA_016647725.1	Scaffold	2021-01-15	TTATTGGG	ok	ok		BK062185	ok
				Nasonia longicornis	GCA_000004795.1	Scaffold	2010-01-15	TTATTGGG	ok	ok		BK062186	ok
				Nasonia vitripennis	GCF_009193385.2	Chromosome	2020-01-30	TTATTGGG	ok	ok		BK062187	ok
				Pteromalus puparum	GCA_012977825.2	Chromosome	2020-05-15	TTATTGGG	ok	ok		BK062188	ok
				Trichomalopsis sarcophagae	GCA_002249905.1	Scaffold	2017-08-02	TTATTGGG	NA	ok		BK062189	ok
				Philotrypesis tridentata	GCA_018906965.1	Contig	2021-06-16	TTATAGGG	NA	ok		BK062190	ok
	Torymidae			Torymus auratus	GCA_900474315.1	Scaffold	2018-12-05	TTATTGGG	ok	ok		BK062191	ok
				Torymus geranii	GCA_900474355.1	Scaffold	2018-07-01	TTATTGGG	ok	NP
	Trichogrammatidae			Trichogramma brassicae	GCA_902806795.1	Contig	2020-02-28	TTACTTGGG	NA	ok		BK062192	ok
				Trichogramma evanescens	GCA_902732785.1	Scaffold	2020-02-04	TTACTTGGG	NA	ok		BK062193	ok
				Trichogramma pretiosum	GCF_000599845.2	Scaffold	2017-12-15	TTACTTGGG	ok	ok	(Zhou, 2022)	BK062194	ok
				Megaphragma amalphitanum	GCA_023091795.1	Scaffold	2022-04-22	TTATGGGG	ok	ok		BK062195	ok
Ichneumonoidea	Braconidae			Aleiodes sp. PSUC_FEM 10030003	GCA_018902275.1	Scaffold	2021-06-16	unknown	NP	NP
				Aphidius ervi	GCA_015776835.1	Scaffold	2020-12-07	unknown	NP	NP
				Aphidius gifuensis	GCF_014905175.1	Chromosome	2020-11-16	unknown	NP	NP
				Asobara japonica	GCA_017141405.1	Contig	2021-03-02	unknown	NP	NP
				Chelonus insularis	GCF_013357705.1	Scaffold	2020-06-17	unknown	NP	NP
				Cotesia chilonis	GCA_018835575.1	Scaffold	2021-06-10	unknown	NP	NP
				Cotesia congregata	GCA_905319865.3	Scaffold	2021-08-03	unknown	NP	NP
				Cotesia glomerata	GCF_020080835.1	Chromosome	2021-09-24	unknown	NP	NP
				Cotesia typhae	GCA_013202065.2	Contig	2021-07-19	unknown	NP	NP
				Cotesia vestalis	GCA_000956155.1	Contig	2015-03-18	unknown	NP	NP
				Diachasma alloeum	GCF_001412515.2	Scaffold	2019-03-06	unknown	NP	NP
				Dinocampus coccinellae	GCA_022537945.1	Scaffold	2022-03-09	unknown	NA	NP
				Eumacrocentrus americanus	GCA_018902335.1	Scaffold	2021-06-16	unknown	NP	NP
				Fopius arisanus	GCF_000806365.1	Scaffold	2014-12-23	unknown	NP	NP
				Lysiphlebus fabarum	GCA_011426435.1	Contig	2020-03-18	unknown	NP	NP
				Macrocentrus cingulum	GCA_002156465.1	Contig	2017-05-22	unknown	NA	NP
				Meteorus sp. PSUC_FEM 10030008	GCA_018881525.1	Scaffold	2021-06-14	TTTTGTTTAACC	ok	ok		BK062196	ok
				Microplitis demolitor	GCF_000572035.2	Scaffold	2015-10-07	unknown	NP	NP
				Microplitis mediator	GCA_021733165.1	Scaffold	2022-01-31	unknown	NP	NP
				Microctonus brassicae	GCA_940306215.1	Chromosome	2022-05-11	unknown	NP	NP
				Phanerotoma sp. PSUC_FEM 10030009	GCA_018906915.1	Scaffold	2021-06-16	unknown	NP	NP
	Ichneumonidae			Adelognathus sp. PSUC_FEM 10030001	GCA_018812205.1	Scaffold	2021-06-09	unknown	NP	NP
				Amblyteles armatorius	GCA_933228735.1	Chromosome	2022-03-23	unknown	NP	NP	(Lukhtanov, 2022 - polyT?)
				Anoncus sp. PSUC_FEM 10030000	GCA_018902145.1	Scaffold	2021-06-16	TTCGTTTGGG/TTGGG	ok	ok		BK062197	ok
				Buathra laborator	GCA_934046635.1	Chromosome	2022-03-27	unknown	NP	NP	(Lukhtanov, 2022 - TTCCTC?)
				Campoletis sonorensis	GCA_013761285.1	Scaffold	2020-07-27	TTTGTTTGGG	ok	ok		BK062198	ok
				Diadegma semiclausum	GCA_011421695.1	Contig	2020-03-18	TTTGTTTGGG	ok	ok		BK062199	ok
				Diadromus collaris	GCA_009394715.1	Contig	2019-10-30	unknown	NP	NP
				Dolichomitus sp. PSUC_FEM 10030005	GCA_018492975.1	Scaffold	2021-05-25	TTTAGGTTC	ok	ok		BK062200	ok
				Dusona sp. PSUC_FEM 10030013	GCA_018902295.1	Scaffold	2021-06-16	TTTGTTTGGG	ok	ok		BK062201	ok
				Ichneumon xanthorius	GCA_917499995.1	Chromosome	2021-10-15	unknown	NP	NP	(Lukhtanov, 2022 - varibale repeats: TTAAAACGCC; TTGAAACGCC; AAAAAATTCTTTG?…)
				Lissonota sp. PSUC_FEM 10030012	GCA_018491695.1	Scaffold	2021-05-25	TTTGGTGTATGTTGGG/TTTGGG	ok	ok		BK062202	ok
				Mesochorus sp. PSUC_FEM 10030011	GCA_018906735.1	Scaffold	2021-06-16	TTTGTTTGGG	ok	ok		BK062203	ok
				Ophion luteus	GCA_944452715.1	Chromosome	2022-07-01	TTTGTTTGGG	NA	ok		BK062204	ok
				Odontocolon sp. PSUC_FEM 10030002	GCA_018906895.1	Scaffold	2021-06-16	TTAGTTTGGG	ok	ok		BK062205	NA
				Venturia canescens	GCF_019457755.1	Chromosome	2021-08-09	TTTGTTTGGG	ok	ok	repeat presence at 14 from 22 chr. ends	BK062206	ok
Orussoidea				Orussus abietinus	GCF_000612105.2	Scaffold	2017-12-15	TTAGG	ok	ok	(Zhou, 2022)	BK062207	ok
Cephoidea				Cephus cinctus	GCF_000341935.1	Scaffold	2014-07-09	TTAGG	ok	ok	(Zhou, 2022)	BK062208	ok
Tenthredinoidea				Athalia rosae	GCF_000344095.2	Scaffold	2018-01-03	TTAGG	ok	ok	(Zhou, 2022)	BK062209	ok
				Diprion similis	GCF_021155765.1	Chromosome	2021-12-10	TTAGG	ok	ok		BK062210	ok
				Euura lappo	GCA_018257835.1	Scaffold	2021-05-04	TTAGG	ok	ok		BK062211	ok
				Euura saliciscinereae	GCA_018420115.1	Scaffold	2021-05-20	TTAGG	ok	ok		BK062212	ok
				Neodiprion fabricii	GCF_021155785.1	Chromosome	2021-12-10	TTAGG	NA	ok		BK062213	ok
				Neodiprion lecontei	GCF_021901455.1	Chromosome	2022-02-03	TTAGG	ok	ok		BK062214	ok
				Neodiprion pinetum	GCF_021155775.1	Chromosome	2021-12-10	TTAGG	NA	ok		BK062215	ok
				Neodiprion virginiana	GCF_021901495.1	Chromosome	2022-02-03	TTAGG	NA	ok		BK062216	ok
				Rhogogaster chlorosoma	GCA_944452935.1	Chromosome	2022-06-30	TTAGG	NA	ok		BK062217	ok
				Tenthredo notha	GCA_914767705.2	Chromosome	2022-02-09	TTAGG	ok	ok	(Lukhtanov, 2022)	BK062218	ok
