## Supplementary Table S6 for "Hymenoptera (Insecta) telomerase RNAs switched to plant/ciliate-like biogenesis"

### Sheet: Table_S6
Oligonucleotides
Name	5'-3' sequence		Purpose
BtTR_fw	CGAGTGGCGAAGATCGCTG		B. terrestris TR cloning
BtTR_rev	AACGGACTTACCGAGAATACCC
AmTR_fw	CTCAATTGCGGGCTACGAGT		A. mellifera TR clonning
AmTR_rev	TAAAAGCGGGACGAGACCT
VRP440 (TRAP substrate known as TS21)	GACAATCCGTCGAGCAGAGTT		TRAP assay
VRP436 (TRAP reverse known as BmCXa)	GTGTAACCTAACCTAACC
TS21GGG (TRAP substrate TS21-like)	GACAATCCGTCGAGCAGAGGG
VRP437 (TRAP reverse Bombus BmCXa-like)	GTGAACCCCAACCTAACC
47F	CGCGGTAGTGATGTGGTTGTGTT
VRP484 ( "+" stands at the position before LNA)	/5Cy3/GTGAA+CCC+CA+ACCTAACC		FISH
VRP520 (where "+" stands at the position before LNA)	/5Cy5/C+CTA+ACC+TA+ACC+TAACC
Experimental material
Organism	Source	Tissue	Purpose
Apis mellifera	Zemědělský výzkum, spol. s r.o.	gonads	gDNA, RNA isolation
Bombus terrestris	Zemědělský výzkum, spol. s r.o.	gonads	TRAP extract, gDNA, RNA isolation
Bombus lapidarius	Zemědělský výzkum, spol. s r.o.	gonads	TRAP extract
Periplaneta americana	(Korandova et al., 2014)	gonads	TRAP extract
Publically available transcriptomic data (Illumina) at GenBank to test TR presence
Source	Annotation
Bombus terrestris	rRNA depleted total RNA		SRR5614374
Bombus terrestris	poly A selected RNA		SRR8946254
Bombus terrestris	poly A selected RNA		SRR8946257
Bombus terrestris	poly A selected RNA		DRR152984
Apis mellifera	rRNA depleted total RNA		SRR5615343
Apis mellifera	poly A selected RNA		SRR3123390
Apis mellifera	poly A selected RNA		SRR3123388
Apis mellifera	poly A selected RNA		SRR13397497
